# Identification of genetic loci in lettuce mediating quantitative resistance to fungal pathogens

**DOI:** 10.1101/2022.03.08.483472

**Authors:** Harry Pink, Adam Talbot, Abi Graceson, Juliane Graham, Gill Higgins, Andrew Taylor, Alison C. Jackson, Maria Truco, Richard Michelmore, Chenyi Yao, Frances Gawthrop, David Pink, Paul Hand, John P. Clarkson, Katherine Denby

**Affiliations:** Centre for Novel Agricultural Products (CNAP), Biology Department, University of York, Wentworth Way, York, YO10 5DD; Department of Agriculture and Environment, Harper Adams University, Newport, Shropshire, TF10 8NB; School of Life Sciences, University of Warwick, Wellesbourne Campus, Warwick, CV35 9EF; Genome Center, University of California Davis, One Shields Ave, Davis, California, USA, 95616; A. L. Tozer Ltd., Pyports, Downside Road, Cobham, Surrey, KT11 3EH

**Author notes:** Corresponding author: Katherine Denby. These authors contributed equally to this research (Harry Pink, Adam Talbot).

**Keywords:** lettuce, disease resistance, quantitative genetics, *Botrytis cinerea*, *Sclerotinia sclerotiorum*, transcriptomics

## Abstract

*Lactuca sativa* L. (lettuce) is an important leafy vegetable crop grown and consumed globally. Chemicals are routinely used to control major pathogens, including the causal agents of grey mould (*Botrytis cinerea*) and lettuce drop (*Sclerotinia sclerotiorum*). With increasing prevalence of pathogen resistance to fungicides and environmental concerns, there is an urgent need to identify sources of genetic resistance to *B. cinerea* and *S. sclerotiorum* in lettuce. We demonstrated genetic variation for quantitative resistance to *B. cinerea* and *S. sclerotiorum* in a set of 97 diverse lettuce and wild relative accessions, and between the parents of lettuce mapping populations. Transcriptome profiling across multiple lettuce accessions enabled us to identify genes with expression correlated with resistance, predicting the importance of post-transcriptional gene regulation in the lettuce defence response. We identified five genetic loci influencing quantitative resistance in a F10 mapping population derived from a *Lactuca serriola* (wild relative) x lettuce cross, which each explained 5–10% of the variation. Differential gene expression analysis between the parent lines, and integration of data on correlation of gene expression and resistance in the diversity set, highlighted potential causal genes underlying the quantitative trait loci.

**Key Message:** We demonstrate genetic variation for quantitative resistance against important fungal pathogens in lettuce and its wild relatives, map loci conferring resistance and predict key molecular mechanisms using transcriptome profiling.
