## Supplementary material for "Identification of genetic loci in lettuce mediating quantitative resistance to fungal pathogens": Supp Dataset 2

### Sheet: Polytunnel Data
Supplemental Dataset 2: Polytunnel Whole Plant Disease Scores using the following scale; 0 – no symptoms, 1 – visible lesions on lower leaves, 2 – visible lesions on majority of leaves, 3 – severe disease symptoms over entire plant, 4 – total plant collapse. Disease were scored 11 times from 14-49 days post transplantation (dpt). Area under the disease progression curve (AUDPC) was used to summar…
reference	Accession	pathogen	dpt_14	dpt_17	dpt_21	dpt_24	dpt_28	dpt_31	dpt_35	dpt_38	dpt_42	dpt_45	dpt_49	AUDPC
1_1_1_r1	UC96US23	Botrytis	0	0.5	0	1	0.5	1	1	0.5	1	1	1	24.75
1_1_1_r2	Iceberg	Botrytis	0	0	0.5	0	0.5	0	1.5	0.5	1.5	2	2.5	27.75
1_1_1_r3	L. serriola	Botrytis	0	0	0	1.5	0	0.5	1	0	0	0.5	0	12.25
1_1_2_r1	96 (virosa)	Botrytis	0	0	0	0.5	0	0	0	0	0	0	0	1.75
1_1_2_r3	Ambassador	Botrytis	0	1	0.5	1.5	0.5	0.5	1.5	1.5	2	1	1.5	38
1_1_3_r2	Prazan	Botrytis	0	0	0	0.5	0	0.5	1.5	1	1.5	1.5	2	26.75
1_1_3_r3	Okayama Salad	Botrytis	0	0.5	0.5	1	0.5	1	2	0.5	1	1	1	30
1_2_1_r1	L. serriola	Botrytis	0.5	0.5	0	0	0	0.5	1	0	0	0	2	15.25
1_2_1_r2	Ambassador	Botrytis	0.5	1	1	1.5	0	1	3.5	1.5	1.5	3	2.5	58.25
1_2_1_r3	Okayama Salad	Botrytis	0.5	0.5	0.5	1	0.5	1	2.5	1	1	1	2	39.75
1_2_2_r2	UC96US23	Botrytis	0	0.5	0.5	1	0.5	1	0.5	0.5	0.5	0.5	0.5	20.25
1_2_3_r1	Iceberg	Botrytis	0.5	0.5	1	0.5	0	0.5	1	1	1	2	3	36.5
1_2_3_r2	96 (virosa)	Botrytis	0	0	0	0.5	0	0.5	0.5	0.5	0	0	0.5	8
1_2_3_r3	Prazan	Botrytis	0	1	0.5	0.5	0.5	0.5	2.5	1	1	1	0.5	30.75
1_3_1_r1	Iceberg	Botrytis	0.5	1.5	1	1.5	1.5	1.5	2.5	1.5	1	1	3	55.75
1_3_1_r2	Prazan	Botrytis	1	1.5	1.5	1.5	1.5	2	2	1.5	1	1	1	57.75
1_3_1_r3	UC96US23	Botrytis	0	0.5	0.5	1	0	0.5	0.5	0.5	0	0.5	1	16
1_3_2_r1	Ambassador	Botrytis	0.5	1	0.5	2	1	1.5	3	2.5	3	3	2	69.5
1_3_3_r1	Okayama Salad	Botrytis	1.5	2	1	1	1.5	1	2	1	0.5	3	1	60.25
1_3_3_r2	L. serriola	Botrytis	0.5	1	1.5	0.5	0.5	0.5	0.5	0	0	0	1.5	23
1_3_3_r3	96 (virosa)	Botrytis	0.5	1	1	1	0.5	0.5	0.5	0	0	0	0	20
1_4_1_r1	L. serriola	Botrytis	0.5	1	1	1.5	2	1.5	2	1	1	0	1.5	45.75
1_4_1_r2	Ambassador	Botrytis	0	1	0.5	2	1	1.5	1	2	2	2	1.5	48.5
1_4_2_r1	96 (virosa)	Botrytis	0	0.5	0.5	0.5	0.5	0.5	0.5	1.5	0.5	0	0	17.5
1_4_2_r2	Okayama Salad	Botrytis	1.5	2	1.5	1.5	1.5	1	0	2	1.5	1.5	1.5	59.5
1_4_2_r3	UC96US23	Botrytis	0.5	1	1	1	1	1.5	2.5	1.5	0.5	1	1	44.75
1_4_3_r2	Prazan	Botrytis	1.5	1.5	1.5	1.5	1.5	3	2	2	2	1	1.5	71.75
1_4_3_r3	Iceberg	Botrytis	1	1.5	1	2	1.5	2	2	1.5	1.5	1	1.5	60.5
1_5_1_r1	Okayama Salad	Botrytis	1	2	1.5	1.5	1.5	2	2	1	1	0.5	2	58
1_5_1_r2	L. serriola	Botrytis	1.5	1	1.5	1	1	0.5	1	0	0	0	1	35.75
1_5_2_r1	96 (virosa)	Botrytis	0	0.5	0.5	1	0.5	0.5	0.5	0	0	0	0	12.25
1_5_2_r2	UC96US23	Botrytis	0	0.5	1	1	0.5	0.5	0	0.5	0.5	1	0.5	20.25
1_5_2_r3	Ambassador	Botrytis	0	1	0.5	1.5	1	1.5	2.5	2.5	3	3	2.5	62.75
1_5_3_r2	Iceberg	Botrytis	1.5	1.5	1.5	1.5	1.5	2	2	2	1	1	1.5	64.75
1_5_3_r3	Prazan	Botrytis	2	1.5	1.5	2	2	1.5	2	2	2	2	1.5	77.75
1_6_1_r1	96 (virosa)	Botrytis	0	0.5	0.5	1	0.5	0.5	0.5	0.5	0	0	0.5	15
1_6_1_r3	Prazan	Botrytis	1	1	1.5	1	1.5	1.5	1	1.5	1.5	1.5	2.5	55.5
1_6_2_r1	Iceberg	Botrytis	2	2	1	1.5	1.5	1.5	1	1	1	1	0.5	58.25
1_6_2_r2	UC96US23	Botrytis	0	0.5	0.5	0.5	0.5	1	0.5	0.5	0.5	0.5	0.5	18.5
1_6_2_r3	L. serriola	Botrytis	1	1	1	0.5	0.5	0.5	0	0	0	0	1	22.75
1_6_3_r2	Okayama Salad	Botrytis	2	2	1	1.5	1.5	1	0.5	1	1	0.5	1.5	55
1_6_3_r3	Ambassador	Botrytis	0.5	1	1	1.5	1.5	1.5	2	2	2	2.5	1.5	59.75
1_7_1_r1	96 (virosa)	Botrytis	0	0.5	0.5	0.5	0.5	0.5	0	0	0	0	0	8.75
1_7_1_r2	UC96US23	Botrytis	0	0.5	0.5	1	0.5	1	0.5	2	2	2	1	37
1_7_1_r3	Prazan	Botrytis	1	1	1	1.5	1.5	1.5	1	1.5	1.5	1	0.5	49.75
1_7_2_r1	Iceberg	Botrytis	2	1.5	2	1	1.5	1.5	1.5	1.5	1	1.5	1	64.5
1_7_2_r2	Ambassador	Botrytis	1	1	0.5	1.5	1	1.5	2	2	2	2.5	2.5	62.5
1_7_3_r2	L. serriola	Botrytis	1	1	1	0.5	0.5	0.5	0.5	0.5	0	0	1	26.25
1_7_3_r3	Okayama Salad	Botrytis	1.5	1.5	1	1.5	0.5	1	1	1	1	0.5	1	46.25
1_8_1_r1	Iceberg	Botrytis	2	1.5	1.6	1	1.5	1.5	1	1.5	1	1	1	59.6
1_8_1_r2	Prazan	Botrytis	2	1.5	1.5	1	1.5	2.5	1.5	1.5	1.5	1	0.5	65.25
1_8_1_r3	UC96US23	Botrytis	1	0.5	0.5	1	0.5	1	0	0.5	0.5	0.5	0.5	27
1_8_2_r1	L. serriola	Botrytis	1	1.5	0.5	0.5	0	0.5	0	0	0	0	0.5	20
1_8_2_r3	Okayama Salad	Botrytis	3	2	1.5	1.5	1.5	1.5	1	1	1	0.5	2	69.75
1_8_3_r1	96 (virosa)	Botrytis	0	0.5	0.5	0.5	0.5	0.5	0	0	0.5	0	0.5	11.5
1_8_3_r3	Ambassador	Botrytis	1.5	1	0.5	1.5	1	2	2	3	2.5	3	2	74.5
1_9_1_r2	L. serriola	Botrytis	1	1.5	1	1.5	1.5	1.5	1	1.5	0.5	0	1	45.5
1_9_1_r3	Okayama Salad	Botrytis	3	2	1	1.5	1	1.5	2	1.5	1.5	1.5	0.5	73.75
1_9_2_r1	Ambassador	Botrytis	0	1	0.5	1.5	0.5	1.5	1	2.5	2	2	2	47.75
1_9_2_r2	96 (virosa)	Botrytis	0	1	0.5	1	1	1	1	0.5	0.5	0.5	1	26.5
1_9_2_r3	Iceberg	Botrytis	2	1.5	1	2	1.5	1.5	1.5	2	1.5	1.5	1	68
1_9_3_r2	UC96US23	Botrytis	0.5	0.5	1	1	0.5	1.5	0.5	1.5	1.5	2.5	1.5	44
1_9_3_r3	Prazan	Botrytis	0	1	1	1.5	2	2.5	1.5	2	2	1	1	52.75
2_1_1_r1	L. serriola	Botrytis	1	1	0	0.5	1	1	2	0.5	0.5	0	0.5	32.25
2_1_1_r3	UC96US23	Botrytis	0.5	0.5	0.5	1.5	0.5	1.5	1	0.5	0.5	0.5	0.5	29.75
2_1_2_r1	Prazan	Botrytis	1	1	1.5	1.5	1.5	1	1.5	1	1	1	2	51
2_1_2_r2	Iceberg	Botrytis	0.5	0.5	1.5	2.5	1.5	1.5	2.5	1.5	1.5	2.5	4	66.5
2_1_2_r3	Okayama Salad	Botrytis	0.5	1.5	1.5	2	1.5	1.5	1.5	1	1.5	1	1	51.75
2_1_3_r1	Ambassador	Botrytis	0.5	1	1	1.5	1	2	2	2	1.5	1.5	1.5	54.5
2_1_3_r3	96 (virosa)	Botrytis	1	0.5	0.5	1.5	0.5	0.5	1	0.5	0.5	0.5	0	29.5
2_2_1_r3	Okayama Salad	Botrytis	1	1.5	1.5	2	0.5	1	1.5	1.5	1	2	2.5	57.25
2_2_2_r1	96 (virosa)	Botrytis	0.5	0.5	0.5	1	0.5	0.5	0.5	0	0	0	0	16.5
2_2_2_r2	L. serriola	Botrytis	0.5	0.5	1	0.5	0.5	0	0.5	0	0	0	1	16.75
2_2_2_r3	Prazan	Botrytis	0.5	1.5	1	1.5	1	0.5	1.5	1	1.5	1.5	2	46.75
2_2_3_r1	Ambassador	Botrytis	0	1	0.5	2	1	1.5	2.5	1.5	1.5	1.5	2	49.5
2_2_3_r2	UC96US23	Botrytis	0.5	1	0.5	1.5	0	0.5	0	0.5	0.5	0.5	0.5	22.75
2_2_3_r3	Iceberg	Botrytis	1	1	1.5	1	1	1	1.5	0.5	1.5	1	1	45.5
2_3_1_r3	Prazan	Botrytis	0.5	2	1.5	2.5	1	1	1	0.5	1.5	1	1	48.25
2_3_2_r1	L. serriola	Botrytis	0	0.5	0.5	1.5	1.5	1	2	1.5	0.5	0	1	33.5
2_3_2_r2	Okayama Salad	Botrytis	0.5	2	1	1.5	1.5	1.5	2	1	0.5	0.5	1	46.5
2_3_2_r3	Ambassador	Botrytis	0	1	0.5	1.5	0.5	1.5	2	2.5	2.5	3	2	56.5
2_3_3_r1	UC96US23	Botrytis	0	1	0.5	2	1	2.5	1.5	2.5	2	2.5	1.5	57.25
2_3_3_r2	Iceberg	Botrytis	1.5	1.5	1	1.5	1.5	1.5	1.5	1	1	0.5	0.5	52.25
2_3_3_r3	96 (virosa)	Botrytis	0.5	0	0.5	0.5	0	0.5	0.5	0.5	0	0.5	0	14.75
2_4_1_r1	96 (virosa)	Botrytis	1	0.5	0.5	1	0.5	0.5	0.5	0.5	0	0	0	22.5
2_4_1_r2	Prazan	Botrytis	0	1.5	1.5	2	1.5	1.5	1.5	1.5	1	1	1	47.5
2_4_1_r3	Iceberg	Botrytis	0.5	1	1.5	1	1.5	1.5	2	1.5	1.5	1.5	1	51.75
2_4_2_r1	L. serriola	Botrytis	0.5	0.5	0.5	1	1.5	1	2	1	0.5	0	1	34.25
2_4_2_r2	UC96US23	Botrytis	1	0.5	0.5	1.5	0.5	0.5	0.5	0.5	0.5	0.5	1	29.75
2_4_3_r1	Ambassador	Botrytis	0	1.5	0.5	1.5	0.5	1.5	2	2	2	2	2	51.25
2_4_3_r2	Okayama Salad	Botrytis	1	2	1	1.5	1	1	2	1	1	1.5	0.5	51.5
2_5_1_r1	Ambassador	Botrytis	1	0.5	0.5	2.5	1	2	2.5	2.5	3	3	2	73.75
2_5_1_r2	Prazan	Botrytis	0.5	1	1.5	1.5	1	1.5	2	1	1	1	1	46.5
2_5_1_r3	Okayama Salad	Botrytis	0	1.5	1.5	1	0.5	0.5	2	1	0.5	1	2	37.25
2_5_2_r1	L. serriola	Botrytis	1	1	1	1.5	0.5	0.5	0.5	0	0	0	0.5	27
2_5_2_r3	96 (virosa)	Botrytis	0.5	0.5	0.5	1	0.5	0.5	1.5	0.5	0	0	0	21.75
2_5_3_r2	Iceberg	Botrytis	0	2	1	1.5	1	1	1.5	1	1	1	1.5	41.5
2_5_3_r3	UC96US23	Botrytis	1.5	0.5	0.5	1.5	0	1	0.5	0.5	0.5	0.5	0.5	33
2_6_1_r2	UC96US23	Botrytis	1	1	0.5	1	0	0.5	0	0.5	0.5	0	1	24.5
2_6_1_r3	Okayama Salad	Botrytis	0	1.5	1.5	1.5	1	1	3	1	0.5	0.5	1	42.25
2_6_2_r2	Prazan	Botrytis	1	1.5	1	2.5	1	2	2	1.5	1.5	1	1	59.5
2_6_2_r3	96 (virosa)	Botrytis	0	0.5	0	0.5	0.5	0.5	0.5	0.5	0	0	0	10.5
2_6_3_r1	L. serriola	Botrytis	1	1.5	1	1.5	0.5	0.5	0	0	0	0	0.5	27
2_6_3_r2	Iceberg	Botrytis	0	1	1	2	1	1	2	1.5	1.5	1	0.5	43
2_6_3_r3	Ambassador	Botrytis	0.5	0.5	0.5	1	0	1	2.5	1.5	2	1.5	2.5	46
2_7_1_r2	96 (virosa)	Botrytis	0.5	0.5	0	0.5	0.5	1	1	0.5	0	0.5	0	20
2_7_1_r3	Ambassador	Botrytis	0	0.5	0.5	1.5	0.5	2	2.5	3	3	3	2	61.75
2_7_2_r1	Okayama Salad	Botrytis	0	2	1	1.5	0.5	0.5	2	0.5	0.5	1	2	37.25
2_7_2_r2	Prazan	Botrytis	1	1.5	1.5	2	1.5	1.5	2	1.5	1.5	1	1	59.5
2_7_3_r1	UC96US23	Botrytis	1.5	0.5	0.5	1	0	1	0.5	0.5	0.5	0.5	0.5	31.25
2_7_3_r2	Iceberg	Botrytis	0.5	1.5	1	1.5	1.5	1.5	2.5	1.5	1.5	1.5	1.5	56.25
2_7_3_r3	L. serriola	Botrytis	1	0.5	1	1	0.5	0.5	0	0	0	0	1	22.75
2_8_1_r1	Iceberg	Botrytis	0.5	2	1.5	1.5	1.5	1.5	2	1.5	1.5	1.5	1.5	58
2_8_1_r2	Ambassador	Botrytis	1	1	0.5	1	0.5	1	2.5	1.5	2	2	2.5	55.5
2_8_1_r3	L. serriola	Botrytis	1.5	1	0.5	0.5	0	0	0	0	0	0	1	21.75
2_8_2_r2	Prazan	Botrytis	0	2.5	1	2	1	1.5	1.5	1	1	0.5	0.5	43
2_8_2_r3	Okayama Salad	Botrytis	0.5	2	1.5	1.5	1.5	1	1	0.5	0.5	1.5	1.5	45.75
2_8_3_r1	UC96US23	Botrytis	1	0.5	0.5	1.5	0.5	1	0.5	1	1.5	0.5	0.5	35.75
2_8_3_r2	96 (virosa)	Botrytis	0	0.5	0.5	1	0.5	0.5	0.5	0	0	0	0	12.25
2_9_1_r3	L. serriola	Botrytis	0	1	1	1	1.5	1.5	2	1	1.5	0.5	0.5	39.5
2_9_2_r1	Okayama Salad	Botrytis	1	2	1	2	1.5	1.5	2.5	1.5	1.5	1.5	1	63
2_9_2_r2	Ambassador	Botrytis	1	0.5	0	1.5	1.5	1.5	2	2.5	2.5	2.5	2	63.25
2_9_2_r3	96 (virosa)	Botrytis	0	0.5	0	0.5	0	1	1	0.5	1	0.5	1	19.5
2_9_3_r1	Prazan	Botrytis		1.5	1	1	1.5	1.5	2	1	1	1	1	42.25
2_9_3_r2	Iceberg	Botrytis		1	1	1.5	1.5	2	2	1.5	1.5	1.5	1	49.25
2_9_3_r3	UC96US23	Botrytis		0.5	0.5	1	1	2	0.5	2.5	2	2	1	44
1_1_1_r1	Ambassador	Sclerotinia	1	1.5	1	1	0.5	1	2	1.5	1.5	1.5	1	50.75
1_1_1_r2	Okayama Salad	Sclerotinia	2	2	1	1	0.5	1.5	1	1	1	0.5	0.5	51.25
1_1_1_r3	Iceberg	Sclerotinia	1	2.5	1.5	1	1.5	1	0.5	1	1	1	0.5	48
1_1_2_r1	96 (virosa)	Sclerotinia	0	0	0.5	1	0	0.5	0.5	0.5	0.5	0.5	0	14
1_1_2_r2	Prazan	Sclerotinia	1.5	1	1.5	2	2	2	2	1.5	1.5	1	1	65.5
1_1_2_r3	L. serriola	Sclerotinia	0	0.5	2	3	2.5	2	3	1	0	0.5	0.5	51.75
1_1_3_r3	UC96US23	Sclerotinia	0	0.5	1	1.5	0	0	0.5	0.5	0.5	0.5	0	17.5
1_2_1_r1	Ambassador	Sclerotinia	0.5	1	0.5	1	0.5	1.5	2	1.5	1.5	1.5	2.5	47.75
1_2_1_r2	Prazan	Sclerotinia	1.5	1.5	1	1.5	2	2	2	1.5	1.5	1.5	1	65.5
1_2_2_r1	L. serriola	Sclerotinia	1	0.5	0	1	0	0	1	0.5	0	0	0	19
1_2_2_r3	UC96US23	Sclerotinia	0	0.5	0.5	2	0.5	1	0.5	1	0.5	1	0.5	27.25
1_2_3_r1	Iceberg	Sclerotinia	1	2	4	4	4	4	4	4	4	4	4	135.5
1_2_3_r2	Okayama Salad	Sclerotinia	1.5	2	1.5	1	1	1	2	1	1.5	4	4	73.25
1_2_3_r3	96 (virosa)	Sclerotinia	0	0.5	0.5	1	0.5	1	2.5	3	2.5	3	3	56.75
1_3_1_r1	Okayama Salad	Sclerotinia	2	1.5	1	1	1	1	1.5	1	0.5	1	1.5	53.25
1_3_1_r2	L. serriola	Sclerotinia	1	1	1	1	0	0.5	0	0	0	0	0	20.75
1_3_2_r1	Prazan	Sclerotinia	1	1.5	1.5	1.5	1.5	2	2	2	1	1.5	1	61.25
1_3_2_r3	UC96US23	Sclerotinia	0	0.5	0.5	1	0	0.5	0	0.5	0.5	1	0.5	16.75
1_3_3_r1	Ambassador	Sclerotinia	0.5	1	1.5	1.5	1	1.5	3	3	3.5	4	4	82.25
1_3_3_r2	Iceberg	Sclerotinia	1	1	1	1.5	1	1	1	1.5	1	0.5	0.5	42.75
1_3_3_r3	96 (virosa)	Sclerotinia	0.5	0.5	0.5	0.5	0.5	0.5	0.5	0.5	0.5	0	0	18.25
1_4_1_r1	96 (virosa)	Sclerotinia	0	0	0	0.5	0	0.5	0.5	0.5	0.5	0.5	0	10.5
1_4_1_r2	UC96US23	Sclerotinia	0.5	1	1	1	0	0.5	0	0.5	1	1	0.5	26.25
1_4_1_r3	Iceberg	Sclerotinia	1.5	1	2	1.5	1.5	3	2	2.5	2	1.5	1	74.25
1_4_2_r3	Prazan	Sclerotinia	1.5	1.5	1.5	1.5	2.5	3	2	3.5	4	4	4	103
1_4_3_r1	Okayama Salad	Sclerotinia	1.5	2	1	1.5	1	1	3	4	4	4	4	96
1_4_3_r2	Ambassador	Sclerotinia	1	1	1.5	1.5	1	1.5	2	3	2.5	2.5	3.5	73.25
1_4_3_r3	L. serriola	Sclerotinia	1	1	1	1	0.5	0.5	0.5	0.5	0	0	0	26
1_5_1_r2	Prazan	Sclerotinia	1.5	2	1.5	1	1	1	1.5	1.5	1	1	0.5	54
1_5_1_r3	96 (virosa)	Sclerotinia	0	1	0	0.5	0.5	1	0.5	0.5	0	0	0	14
1_5_2_r1	UC96US23	Sclerotinia	1	0.5	0.5	0.5	0	0.5	0	0.5	0.5	0.5	0.5	21.75
1_5_2_r2	Okayama Salad	Sclerotinia	1.5	2	1	0.5	0	0.5	0.5	0.5	0.5	0.5	0.5	34.75
1_5_2_r3	Ambassador	Sclerotinia	1	1.5	1	1.5	1	0.5	2	2.5	1.5	2	1	57.75
1_5_3_r1	Iceberg	Sclerotinia	1.5	1	0.5	1	1.5	1	1.5	1.5	1	1	0.5	48.75
1_5_3_r3	L. serriola	Sclerotinia	1	0.5	1.5	0.5	0	0.5	0	0.5	0	0	0	20.75
1_6_1_r1	Ambassador	Sclerotinia	0.5	1	0.5	1	1	2	2.5	2.5	2	3	4	66.5
1_6_1_r2	Iceberg	Sclerotinia	1.5	1.5	1	1	1	1.5	1.5	1.5	1	1.5	1.5	56
1_6_2_r1	Prazan	Sclerotinia	1	1.5	1	1.5	1.5	1.5	1	1	1	1	0.5	48
1_6_2_r2	96 (virosa)	Sclerotinia	0	0.5	0	0.5	0	0.5	0	0.5	0.5	0	0	8.75
1_6_3_r1	UC96US23	Sclerotinia	1	1	0.5	0.5	0	0.5	0	0.5	0.5	0.5	0.5	23.5
1_6_3_r2	Okayama Salad	Sclerotinia	1.5	1.5	1.5	1.5	1.5	1	3	4	4	4	4	97.75
1_6_3_r3	L. serriola	Sclerotinia	1	1	1	1.5	0	0	0	0	0	0	0	20.75
1_7_1_r1	96 (virosa)	Sclerotinia	0	0	0.5	0.5	0	0.5	0	0	0	0	0	5.25
1_7_1_r3	Okayama Salad	Sclerotinia	2	2	1.5	1.5	1.5	2.5	4	4	4	4	4	112.5
1_7_2_r2	Iceberg	Sclerotinia	1	1	1	1	1	1	1.5	1	1	1	0.5	42.75
1_7_2_r3	Prazan	Sclerotinia	1.5	1	2	1.5	1.5	1	1.5	1	1	1	0.5	54
1_7_3_r1	L. serriola	Sclerotinia	1	1	1	0.5	0.5	0.5	0	0	0	0	0	20.75
1_7_3_r2	Ambassador	Sclerotinia	1	1.5	1	1	1	2.5	2.5	3	4	4	4	88.25
1_7_3_r3	UC96US23	Sclerotinia	0.5	1	0.5	0.5	0.5	0.5	0	0	0.5	0.5	0.5	19.25
1_8_1_r1	Ambassador	Sclerotinia	0.5	1	0.5	1	0.5	2.5	1.5	2	2	1.5	1.5	51
1_8_1_r3	Prazan	Sclerotinia	0.5	1	1	1	1	1	1.5	1.5	2	2	1	48.25
1_8_2_r1	UC96US23	Sclerotinia	0	0.5	1	0.5	0.5	0.5	0	0.5	1	0.5	1	19.5
1_8_2_r2	96 (virosa)	Sclerotinia	0	0	0.5	0.5	0	0.5	0	0	0.5	0.5	0.5	9.75
1_8_2_r3	Okayama Salad	Sclerotinia	1	1.5	1	1	1.5	1	1.5	0.5	1	1	1	45.5
1_8_3_r1	L. serriola	Sclerotinia	0	0.5	0.5	1	2	2	2	1.5	0.5	0.5	0.5	37.75
1_8_3_r3	Iceberg	Sclerotinia	0.5	1	0.5	1	1.5	1	1.5	1	1	1.5	2	43.25
1_9_1_r1	96 (virosa)	Sclerotinia	0	0.5	0	0.5	0.5	2.5	0.5	0.5	0.5	0	0	19.25
1_9_1_r3	UC96US23	Sclerotinia	0.5	2	1	0.5	1	1	0.5	0.5	1	0.5	0.5	33.25
1_9_2_r1	Okayama Salad	Sclerotinia	1.5	1.5	1.5	1	0.5	0.5	2.5	1	2.5	4	4	73.25
1_9_2_r2	L. serriola	Sclerotinia	1	1	1	1	0	0.5	0	0	0	0	0	20.75
1_9_2_r3	Ambassador	Sclerotinia	0	1.5	1	1.5	1.5	1	1.5	1.5	1.5	2	2	49.5
1_9_3_r1	Prazan	Sclerotinia	0.5	1	1.5	1.5	2	2	1.5	1.5	1.5	1.5	1.5	56.25
1_9_3_r2	Iceberg	Sclerotinia	1	1	1.5	1	2	2	1.5	1.5	1.5	1.5	1.5	58.75
2_1_1_r1	96 (virosa)	Sclerotinia	0	0.5	0.5	1	0.5	1	1.5	0.5	0.5	0.5	1	24.75
2_1_1_r2	L. serriola	Sclerotinia	1	2	1	1	0	0	0	0	0	0	0	22.5
2_1_2_r1	Prazan	Sclerotinia	1.5	1	1	1	1.5	1.5	1	1.5	1.5	1	1	53.25
2_1_2_r2	UC96US23	Sclerotinia	0.5	1	0.5	1	0	0.5	0	0.5	0.5	1	1	23.75
2_1_2_r3	Okayama Salad	Sclerotinia	2	2.5	1	1.5	1	1	2.5	2	4	4	4	93.25
2_1_3_r2	Ambassador	Sclerotinia	1	1.5	1	1	1	2	2.5	2.5	2.5	2.5	2	70.25
2_1_3_r3	Iceberg	Sclerotinia	1.5	1.5	1	1.5	1.5	2	1.5	1.5	2	1	1	62
2_2_1_r1	96 (virosa)	Sclerotinia	0	0.5	0.5	1	0.5	0.5	1	0.5	0.5	0	0	17.5
2_2_1_r2	UC96US23	Sclerotinia	0.5	1	1	1.5	0	1	0.5	1	1	1.5	1	36
2_2_1_r3	Okayama Salad	Sclerotinia	1.5	1.5	1.5	1	1.5	1.5	1.5	1.5	1.5	1	0.5	57.5
2_2_2_r2	Prazan	Sclerotinia	1.5	1	1.5	1	1.5	2	2	2	1.5	1	1	62
2_2_2_r3	L. serriola	Sclerotinia	0.5	1	1	1	1.5	1	2	0.5	0.5	0.5	0	35.75
2_2_3_r1	Iceberg	Sclerotinia	1.5	1	1	1.5	1.5	2	1.5	2	1.5	1	1	60.25
2_2_3_r3	Ambassador	Sclerotinia	0.5	1	0.5	1	1.5	2	2	2.5	2	2.5	2.5	61.75
2_3_1_r1	Okayama Salad	Sclerotinia	2	1.5	1	1.5	1	1.5	3	1.5	4	4	4	91.5
2_3_1_r2	UC96US23	Sclerotinia	0.5	1.5	0.5	1	0	1	0	1	1	1	1	30.75
2_3_1_r3	L. serriola	Sclerotinia	1	1	1	1	1	0.5	1	0.5	0	0	0	29.5
2_3_2_r2	Prazan	Sclerotinia	1.5	1.5	1.5	1.5	1	1.5	1.5	1.5	1	1	0.5	55.75
2_3_2_r3	Ambassador	Sclerotinia	1.5	1.5	4	4	4	4	4	4	4	4	4	138
2_3_3_r2	96 (virosa)	Sclerotinia	0.5	0.5	0.5	1	0.5	0.5	1.5	0.5	0.5	0.5	0	25.25
2_3_3_r3	Iceberg	Sclerotinia	1	1.5	1.5	1	2	2	1.5	1	1	1	0.5	53.25
2_4_1_r1	Okayama Salad	Sclerotinia	2	2	1	1.5	1	0.5	0.5	0.5	0.5	0.5	0.5	46
2_4_1_r2	L. serriola	Sclerotinia	1	1.5	1.5	1.5	0	0.5	0	0	0	0	1	28
2_4_2_r2	Ambassador	Sclerotinia	1	1.5	0.5	1.5	1.5	1.5	2	2.5	2	1.5	1	61.25
2_4_2_r3	UC96US23	Sclerotinia	0.5	1	0.5	1.5	0	0.5	0	0.5	0.5	1	0.5	24.5
2_4_3_r1	Iceberg	Sclerotinia	2	1.5	1	1.5	1.5	1.5	1.5	1.5	1	1.5	1	62.75
2_4_3_r2	Prazan	Sclerotinia	1.5	1	1	2	1.5	1	1.5	1.5	1.5	1.5	1	58.5
2_4_3_r3	96 (virosa)	Sclerotinia	0.5	0.5	0.5	1	0	0.5	1	0.5	0.5	0.5	0	21.75
2_5_1_r1	Okayama Salad	Sclerotinia	1	1.5	1	1.5	1	0.5	0.5	0.5	0.5	0.5	1	36.75
2_5_1_r2	L. serriola	Sclerotinia	0.5	1	0.5	1	0	0	0	0	0	0	0.5	14
2_5_1_r3	Prazan	Sclerotinia	2	1.5	2	1.5	1	1.5	1.5	1.5	0.5	1.5	1	62.75
2_5_2_r2	Ambassador	Sclerotinia	0.5	1	0.5	1.5	1	1.5	2	2.5	2	1.5	1	53.5
2_5_2_r3	UC96US23	Sclerotinia	0.5	0.5	0.5	2	0	0.5	0	0	0	0.5	0	18.25
2_5_3_r1	96 (virosa)	Sclerotinia	0	0.5	0.5	1.5	1	1	0.5	0.5	1	1	0.5	27.25
2_5_3_r3	Iceberg	Sclerotinia	1.5	1	1	1.5	1	1	1.5	1	1	1	0.5	48.75
2_6_1_r1	Prazan	Sclerotinia	1	2	1	1	0.5	1	1	1	1.5	1.5	1	47.25
2_6_1_r2	UC96US23	Sclerotinia	0.5	0.5	0.5	1.5	0	0.5	0	0.5	0.5	1	1.5	24.75
2_6_1_r3	Okayama Salad	Sclerotinia	2	2	2	2	1.5	1	1.5	1	1	3	4	77.5
2_6_2_r1	96 (virosa)	Sclerotinia	0	0.5	0.5	1	0.5	0	0.5	0	0	0	0	10.5
2_6_2_r3	Iceberg	Sclerotinia	1.5	1.5	2	1.5	1.5	1	1.5	1	1	1	1	56.75
2_6_3_r2	Ambassador	Sclerotinia	0.5	0.5	0.5	1.5	1	2	2.5	2.5	2	2	1.5	58
2_6_3_r3	L. serriola	Sclerotinia	0.5	0.5	1	1	0	0.5	0	0	0	0	0	14.75
2_7_1_r1	96 (virosa)	Sclerotinia	0	0.5	0.5	1	0.5	1	1.5	0.5	0.5	0	0	21
2_7_1_r3	UC96US23	Sclerotinia	1	1	0.5	1	0.5	1	0.5	0.5	0.5	1	0.5	32.25
2_7_2_r1	Ambassador	Sclerotinia	0.5	0.5	0.5	1	1	2	2.5	2.5	2	3	4	64.75
2_7_2_r2	Iceberg	Sclerotinia	1	0.5	1.5	1.5	1.5	1.5	2	2	1.5	1.5	2	59.75
2_7_2_r3	Prazan	Sclerotinia	2	1.5	1	1.5	1.5	2	1.5	2	2	1	0.5	67
2_7_3_r1	L. serriola	Sclerotinia	0	1	1	1.5	0.5	0.5	1	0	0	0	0	19.25
2_7_3_r2	Okayama Salad	Sclerotinia	0.5	1.5	1	2	1.5	1	2.5	0.5	0.5	1	1.5	47.5
2_8_1_r1	Iceberg	Sclerotinia	0.5	1.5	1	1	1.5	1	1.5	1	1	0.5	1	41.25
2_8_1_r3	UC96US23	Sclerotinia	0	0.5	0.5	0.5	0	0.5	0	0	0	0.5	0	8.75
2_8_2_r2	L. serriola	Sclerotinia	0.5	1	1	1.5	0	0.5	0.5	0	0	0	0	20
2_8_2_r3	96 (virosa)	Sclerotinia	0	0	0.5	1	0.5	0.5	1	0	0	0.5	0	14
2_8_3_r1	Okayama Salad	Sclerotinia	2	1.5	2	1.5	1	1.5	1.5	2	1.5	1.5	0.5	67
2_8_3_r2	Prazan	Sclerotinia	1	1	1	1	1.5	2.5	1.5	2.5	1.5	2	1	61.25
2_8_3_r3	Ambassador	Sclerotinia	0.5	2	1	1.5	0.5	1.5	2	2.5	1.5	1.5	0.5	54.25
2_9_1_r1	Ambassador	Sclerotinia	0.5	1	0.5	0.5	1.5	1	2	2.5	2.5	3.5	3	62.75
2_9_1_r2	UC96US23	Sclerotinia	0	0.5	0.5	1	1.5	2.5	0.5	1	1	1	0.5	34.25
2_9_2_r1	L. serriola	Sclerotinia	0	1	0.5	1.5	1	1	2.5	1.5	1.5	0.5	1.5	41.5
2_9_2_r2	Okayama Salad	Sclerotinia	1	2	1.5	1.5	0	0.5	2	1.5	1	1	1	49
2_9_3_r1	Prazan	Sclerotinia	1	1	1.5	1.5	1	1.5	2	2	2	1.5	1	59.5
2_9_3_r2	96 (virosa)	Sclerotinia	0	0.5	0.5	1	1.5	2.5	1	0.5	0.5	0.5	0.5	30.75
2_9_3_r3	Iceberg	Sclerotinia	0	1	1.5	1	0.5	1.5	1.5	1.5	1.5	1.5	1	42.25

### Sheet: AUDPC Summary
accession	pathogen	mean_AUDPC	sd_AUDPC	n
96 (virosa)	Botrytis	16.0278	6.92549	18
L. serriola	Botrytis	27.8472	9.77998	18
UC96US23	Botrytis	31.1389	11.0061	18
Okayama Salad	Botrytis	51.375	11.7971	18
Prazan	Botrytis	51.7917	12.7179	18
Iceberg	Botrytis	53.3111	11.0102	18
Ambassador	Botrytis	57.4167	9.73736	18
96 (virosa)	Sclerotinia	19.4028	11.667	18
UC96US23	Sclerotinia	24.3472	7.15847	18
L. serriola	Sclerotinia	25.75	10.0081	18
Iceberg	Sclerotinia	57.6111	21.455	18
Prazan	Sclerotinia	60.1667	12.2942	18
Ambassador	Sclerotinia	66.1944	21.0815	18
Okayama Salad	Sclerotinia	66.8611	23.5449	18
