## Supplementary material for "Identification of genetic loci in lettuce mediating quantitative resistance to fungal pathogens": Supp Dataset 3

### Sheet: DiversitySet_RNA_sampleinfo
Supplementary Dataset 3 - Diversity Set RNAseq sample information including: sample ID, accession name or number from Walley et al. 2017; number of reads obtained, number and percentage of reads aligned to the L. sativa and fungal transcriptomes (either B. cinerea or S. sclerotiorum), and percentage of reads mapped to the pathogen transcriptome. The pathogen used to inoculate the leaf sample is i…
SampleID	Lettuce Accession	n_reads	aligned.reads	perc_aligned	lib.size_Let	lib.size_Fungi	Percent_Fungi_aligned	Fungi	Sqrt Lesion size (mm)
Pallone_B	Pallone	20712687	18899529	91.2461	1.64918e+07	2.40558e+06	12.7297	Botrytis	9.06658
BloodyWarrior_B	Bloody Warrior	22192371	20098597	90.5653	1.80654e+07	2.03083e+06	10.1055	Botrytis	8.56684
Aspen_A	Aspen	16252961	14684956	90.3525	1.26988e+07	1984669	13.5163	Botrytis	8.68223
Iceberg_B	Iceberg	14977992	13531312	90.3413	9.93746e+06	3.59256e+06	26.5525	Botrytis	8.44986
Adriatica2_B	Adriatica 2	23372507	21107518	90.3092	1.49498e+07	6.1554e+06	29.1653	Botrytis	10.1084
Adriatica2_C	Adriatica 2	18555989	16735843	90.1911	1.02192e+07	6.51495e+06	38.9321	Botrytis	8.07419
Aspen_C	Aspen	18617349	16787823	90.173	1.22582e+07	4.52781e+06	26.9737	Botrytis	6.38489
RedGranoble_B	Red Granoble	17928032	16143243	90.0447	1.30698e+07	3.07102e+06	19.0264	Botrytis	9.27537
Kahu_B	Kahu	15213095	13689751	89.9866	9.70127e+06	3.98662e+06	29.1252	Botrytis	8.12572
Balady_C	Balady	25512705	22941424	89.9216	1.94357e+07	3.50247e+06	15.2692	Botrytis	7.47921
PI251246_C	PI251246	26078718	23362539	89.5847	1.89746e+07	4.38387e+06	18.7678	Botrytis	8.37342
Iceberg_A	Iceberg	18816971	16849299	89.5431	1.11781e+07	5.6694e+06	33.6513	Botrytis	9.06109
Line43_A	43	20460702	18284400	89.3635	1.46563e+07	3.62569e+06	19.8321	Botrytis	10.0687
Newchicken_B	New chicken	15415954	13755299	89.2277	1.14402e+07	2.31327e+06	16.8195	Botrytis	9.54435
Ambassador_C	Ambassador	17937084	15952968	88.9385	7.54878e+06	8.40272e+06	52.6767	Botrytis	12.2093
Kahu_A	Kahu	18532356	16463690	88.8375	1.38361e+07	2.62534e+06	15.9484	Botrytis	9.19366
Saladin_C	Saladin	16340972	14508980	88.789	8.59129e+06	5.91626e+06	40.7806	Botrytis	8.31364
Prazan_A	Prazan	16315826	14470906	88.6925	1.02479e+07	4.22161e+06	29.176	Botrytis	9.34739
Line58_B	58	16809915	14907615	88.6835	9.73305e+06	5.17289e+06	34.7036	Botrytis	9.09159
Saladin_B	Saladin	17796279	15755666	88.5335	1.19026e+07	3.85149e+06	24.4475	Botrytis	8.68676
Balady_A	Balady	16295639	14403151	88.3865	1.18235e+07	2.57809e+06	17.9015	Botrytis	11.0049
Kakichska_B	Kakichska	16777229	14772455	88.0506	1.17505e+07	3.02015e+06	20.447	Botrytis	10.0109
Line43_B	43	17067423	15022736	88.0199	8.83227e+06	6.18874e+06	41.2006	Botrytis	8.63676
Adriatica2_A	Adriatica 2	16796321	14777260	87.9791	1.00643e+07	4.71156e+06	31.8868	Botrytis	10.2851
Pallone_A	Pallone	23073220	20255109	87.7862	1.54207e+07	4.83158e+06	23.8569	Botrytis	8.02895
Kakichska_A	Kakichska	17516441	15342364	87.5884	1.25729e+07	2.767e+06	18.0379	Botrytis	9.63339
RedGranoble_C	Red Granoble	16871389	14733100	87.3259	1.10083e+07	3.72301e+06	25.2728	Botrytis	10.4429
RomaindeBenicardo_C	Romain de Benicardo	18841941	16443641	87.2715	8.45116e+06	7.991e+06	48.6007	Botrytis	10.5654
Kakichska_C	Kakichska	17091027	14870604	87.0083	1.07397e+07	4.12914e+06	27.7704	Botrytis	10.3897
Balady_B	Balady	10621160	9229557	86.8978	7.60127e+06	1.6273e+06	17.6333	Botrytis	10.2973
Aspen_B	Aspen	18769106	16229736	86.4705	1.25777e+07	3.65036e+06	22.4942	Botrytis	8.84563
Newchicken_A	New chicken	21388364	18394877	86.0041	1.28328e+07	5.55954e+06	30.2274	Botrytis	10.1556
Line67_B	67	15290807	13139255	85.9291	1.13374e+07	1.80047e+06	13.7045	Botrytis	9.44249
Iceberg_C	Iceberg	17044937	14632987	85.8495	9.973e+06	4.6583e+06	31.8379	Botrytis	8.92124
BloodyWarrior_A	Bloody Warrior	18091672	15510043	85.7303	7.67439e+06	7.83421e+06	50.5153	Botrytis	9.83306
Pallone_C	Pallone	17272675	14719256	85.217	1.06694e+07	4.04831e+06	27.5064	Botrytis	10.0654
Line68_C	68	15373766	13088315	85.1341	1.07967e+07	2.28972e+06	17.4969	Botrytis	8.56538
RomaindeBenicardo_B	Romain de Benicardo	19067303	16227734	85.1077	1.29602e+07	3.26593e+06	20.1276	Botrytis	9.41374
PI251246_A	PI251246	22616668	19242870	85.0827	1.41382e+07	5.10195e+06	26.5171	Botrytis	9.13495
Line68_B	68	15940731	13551798	85.0137	8.92244e+06	4.62754e+06	34.1516	Botrytis	7.98651
Line67_A	67	15050530	12793855	85.006	8.7044e+06	4.08803e+06	31.9566	Botrytis	10.1255
Okymasalad_B	Okyma salad	14107555	11916705	84.4704	8.93636e+06	2.97909e+06	25.0019	Botrytis	8.79342
RedGranoble_A	Red Granoble	15970367	13489739	84.4673	9.81723e+06	3.67065e+06	27.2145	Botrytis	9.3579
Ambassador_B	Ambassador	15411038	12970623	84.1645	1.15911e+07	1.37785e+06	10.6242	Botrytis	9.46668
Okymasalad_A	Okyma salad	14750465	12082448	81.9123	3.23139e+06	8.84947e+06	73.252	Botrytis	13.4341
Kahu_C	Kahu	19108698	15520979	81.2247	1.15682e+07	3.95076e+06	25.4576	Botrytis	9.39774
Prazan_B	Prazan	20460385	16615716	81.2092	1.35944e+07	3.01945e+06	18.1743	Botrytis	7.25653
ArmenianL.serriola_A	Armenian L. serriola	27243938	21988374	80.7092	1.64529e+07	5.53205e+06	25.1629	Botrytis	7.64323
Ambassador_A	Ambassador	25359958	19079176	75.2335	1.32295e+07	5.84748e+06	30.652	Botrytis	9.13035
Prazan_C	Prazan	16738403	12565727	75.0712	9.05116e+06	3.51275e+06	27.959	Botrytis	8.56318
Line68_A	68	17338657	12759576	73.5903	5.04329e+06	7.71478e+06	60.4698	Botrytis	8.35811
Line58_A	58	15269072	11157014	73.0694	7.05221e+06	4.10349e+06	36.7838	Botrytis	8.97685
Line58_C	58	15636926	11378305	72.7656	7.44981e+06	3.92724e+06	34.519	Botrytis	9.9639
ArmenianL.serriola_B	Armenian L. serriola	24515451	17013789	69.4003	1.26629e+07	4.34834e+06	25.5616	Botrytis	8.50378
Line43_C	43	17313986	10985219	63.4471	8.41354e+06	2.57025e+06	23.4004	Botrytis	8.77243
Line67_C	67	17489549	9339037	53.3978	8.04376e+06	1.2942e+06	13.8595	Botrytis	7.90332
RomaindeBenicardo_A	Romain de Benicardo	20103686	10598795	52.7207	9.02769e+06	1.56981e+06	14.813	Botrytis	8.62225
PI251246_B	PI251246	27095941	13495606	49.8067	1.15041e+07	1.98918e+06	14.742	Botrytis	8.53275
ArmenianL.serriola_C	Armenian L. serriola	23293842	10556993	45.321	7.56041e+06	2.99529e+06	28.376	Botrytis	9.5708
Iceberg_B	Iceberg	14996766	13766874	91.799	1.35127e+07	252382	1.8335	Sclerotinia	2.38818
Prazan_A	Prazan	17365427	15939038	91.786	1.53671e+07	570092	3.57711	Sclerotinia	2.66246
Aspen_C	Aspen; RS822560	21094584	19280127	91.3985	1.42157e+07	5.06298e+06	26.2621	Sclerotinia	3.87624
Line43_A	43	16552655	15010461	90.6831	1.29529e+07	2.05566e+06	13.6966	Sclerotinia	2.91708
Prazan_C	Prazan	18522376	16792971	90.6632	1.37283e+07	3.06322e+06	18.2427	Sclerotinia	3.72089
Pallone_C	Pallone; Ballon	20117632	18216148	90.5482	1.3001e+07	5.21335e+06	28.6223	Sclerotinia	3.19236
Simpson_C	Simpson	19201204	17358379	90.4026	1.62482e+07	1.10706e+06	6.37881	Sclerotinia	2.74208
BataviaTezier_B	Batavia Tezier	16101955	14540057	90.2999	1.38588e+07	679209	4.67195	Sclerotinia	3.22459
Saladin_C	Saladin	17105080	15434653	90.2343	9.64388e+06	5.78931e+06	37.5121	Sclerotinia	3.8224
Prazan_B	Prazan	20072389	18109389	90.2204	1.34151e+07	4.69265e+06	25.9151	Sclerotinia	3.98664
RomaindeBenicardo_A	Romain de Benicardo	17737933	16003003	90.2191	1.15106e+07	4.49063e+06	28.0642	Sclerotinia	3.37036
Simpson_B	Simpson	15967315	14404588	90.213	1.17328e+07	2.67004e+06	18.5383	Sclerotinia	4.32279
Simpson_A	Simpson	17662122	15931000	90.1987	1.01218e+07	5.80785e+06	36.4594	Sclerotinia	4.59075
BloodyWarrior_A	Bloody Warrior	17206436	15486723	90.0054	1.34239e+07	2.06097e+06	13.3096	Sclerotinia	3.46897
RedGranoble_A	Red Granoble	19468386	17518518	89.9844	1.27405e+07	4.7752e+06	27.2624	Sclerotinia	5.17562
Line58_A	58	17322009	15579846	89.9425	1.27669e+07	2.81119e+06	18.0458	Sclerotinia	4.34297
RomaindeBenicardo_B	Romain de Benicardo	21470326	19303343	89.9071	1.37736e+07	5.52786e+06	28.6395	Sclerotinia	3.61286
RomaindeBenicardo_C	Romain de Benicardo	13717419	12327095	89.8645	8.96488e+06	3.36082e+06	27.2668	Sclerotinia	3.08642
KaiserSelbstschluss_C	Kaiser Selbstschluss	16750098	15047560	89.8357	9.48509e+06	5.56109e+06	36.9602	Sclerotinia	4.79896
BloodyWarrior_B	Bloody Warrior	15812487	14192097	89.7525	1.01418e+07	4.04904e+06	28.5328	Sclerotinia	4.47484
Line68_B	68	18710737	16792710	89.7491	1.24658e+07	4.32482e+06	25.7574	Sclerotinia	3.99346
Aspen_A	Aspen; RS822560	16158523	14497653	89.7214	1.04388e+07	4.05705e+06	27.9876	Sclerotinia	4.04351
Iceberg_C	Iceberg	15473525	13871093	89.644	1.14548e+07	2.41501e+06	17.412	Sclerotinia	3.26497
RedGranoble_B	Red Granoble	12729222	11407287	89.615	6.86341e+06	4.54243e+06	39.8255	Sclerotinia	4.63188
OakLeaf_B	Oak Leaf	17001667	15204683	89.4305	9.74513e+06	5.4581e+06	35.9009	Sclerotinia	5.42709
Pallone_A	Pallone; Ballon	19139039	17088603	89.2866	1.11328e+07	5.95432e+06	34.8469	Sclerotinia	4.35891
Saladin_B	Saladin	19630115	17523354	89.2677	7.7829e+06	9.73911e+06	55.5822	Sclerotinia	4.62927
OakLeaf_A	Oak Leaf	19504397	17409620	89.26	1.03553e+07	7.05265e+06	40.5139	Sclerotinia	4.93478
Line68_A	68	19276698	17204500	89.2502	9.17401e+06	8.02847e+06	46.6704	Sclerotinia	4.90996
Line43_B	43	18426443	16436431	89.2002	1.1353e+07	5.082e+06	30.9218	Sclerotinia	4.00693
Line43_C	43	14853039	13245495	89.177	8.52655e+06	4.71769e+06	35.6207	Sclerotinia	3.54606
PI251246_A	PI251246	26323402	23423814	88.9848	1.16515e+07	1.17697e+07	50.2523	Sclerotinia	4.53434
CobhamGreen_B	Cobham Green	18103169	16086251	88.8588	8.96816e+06	7.11617e+06	44.2428	Sclerotinia	4.26197
Ambassador_B	Ambassador	15461257	13734056	88.8288	6.03828e+06	7.69456e+06	56.0304	Sclerotinia	5.12002
Kahu_A	Kahu	14960998	13265158	88.6649	7.51732e+06	5.74599e+06	43.3224	Sclerotinia	4.25164
Pallone_B	Pallone; Ballon	20691077	18344028	88.6567	1.72745e+07	1.06653e+06	5.81502	Sclerotinia	2.32465
OakLeaf_C	Oak Leaf	20643063	18280018	88.5528	8.20597e+06	1.00723e+07	55.1054	Sclerotinia	4.11322
Line68_C	68	16433143	14541806	88.4907	6.85389e+06	7.68652e+06	52.8632	Sclerotinia	5.68363
BataviaTezier_C	Batavia Tezier	14334400	12650911	88.2556	9.68192e+06	2.96763e+06	23.4603	Sclerotinia	3.38777
Adriatica2_A	Adriatica 2	14212256	12540041	88.234	6.78975e+06	5.74904e+06	45.85	Sclerotinia	4.20932
KaiserSelbstschluss_B	Kaiser Selbstschluss	16826566	14790814	87.9016	1.29826e+07	1.80485e+06	12.2053	Sclerotinia	2.60828
Kahu_C	Kahu	16737680	14706864	87.8668	8.5016e+06	6.20359e+06	42.1864	Sclerotinia	4.56895
ArmenianL.serriola_A	Armenian L. serriola	24517975	21501867	87.6984	1.98889e+07	1.60837e+06	7.48172	Sclerotinia	2.43125
Adriatica2_C	Adriatica 2	17382603	15230636	87.62	9.10349e+06	6.12575e+06	40.2236	Sclerotinia	3.32797
ArmenianL.serriola_B	Armenian L. serriola	29206379	25558393	87.5096	2.2665e+07	2.88801e+06	11.3021	Sclerotinia	3.05563
ArmenianL.serriola_C	Armenian L. serriola	30053958	26279624	87.4415	1.92882e+07	6.98654e+06	26.5903	Sclerotinia	4.56806
KaiserSelbstschluss_A	Kaiser Selbstschluss	17832258	15558880	87.2513	1.09423e+07	4.61477e+06	29.6635	Sclerotinia	3.27364
Line58_B	58	16531840	14373929	86.9469	6.15213e+06	8.22048e+06	57.1955	Sclerotinia	4.27819
PI251246_C	PI251246	23480977	20341706	86.6306	1.20233e+07	8.31586e+06	40.8859	Sclerotinia	5.4003
Adriatica2_B	Adriatica 2	16810086	14450509	85.9633	1.17093e+07	2.73986e+06	18.9621	Sclerotinia	3.75646
BataviaTezier_A	Batavia Tezier	16187432	13905796	85.9049	4.85437e+06	9.05013e+06	65.0878	Sclerotinia	4.34494
CobhamGreen_A	Cobham Green	16364195	13870124	84.759	8.44482e+06	5.42381e+06	39.1085	Sclerotinia	4.53448
BloodyWarrior_C	Bloody Warrior	23216513	19237121	82.8596	1.45337e+07	4.70156e+06	24.4424	Sclerotinia	3.23677
Ambassador_C	Ambassador	17241593	13352258	77.4421	7.4395e+06	5.91154e+06	44.2777	Sclerotinia	4.21402
PI251246_B	PI251246	26183382	19883214	75.9383	1.03847e+07	9.49612e+06	47.7653	Sclerotinia	3.58703

### Sheet: Accession_summary
Supplementary Dataset 3b: Number of RNAseq replicates by for each Lettuce accession
Lettuce Accession	Fungi	n
Bloody Warrior	Botrytis	2
New Chicken	Botrytis	2
Okayama salad	Botrytis	2
Saladin	Botrytis	2
43	Botrytis	3
58	Botrytis	3
67	Botrytis	3
68	Botrytis	3
Adriatica 2	Botrytis	3
Ambassador	Botrytis	3
Armenian L. serriola	Botrytis	3
Aspen	Botrytis	3
Balady	Botrytis	3
Iceberg	Botrytis	3
Kahu	Botrytis	3
Kakichisha	Botrytis	3
Pallone	Botrytis	3
PI251246	Botrytis	3
Prazan	Botrytis	3
Red Granoble	Botrytis	3
Romain de Benicardo	Botrytis	3
58	Sclerotinia	2
Ambassador	Sclerotinia	2
Aspen	Sclerotinia	2
Cobham Green	Sclerotinia	2
Iceberg	Sclerotinia	2
Kahu	Sclerotinia	2
Red Granoble	Sclerotinia	2
Saladin	Sclerotinia	2
43	Sclerotinia	3
68	Sclerotinia	3
Adriatica 2	Sclerotinia	3
Armenian L. serriola	Sclerotinia	3
Batavia Tezier	Sclerotinia	3
Bloody Warrior	Sclerotinia	3
Kaiser Selbstschluss	Sclerotinia	3
Oak Leaf	Sclerotinia	3
Pallone	Sclerotinia	3
PI251246	Sclerotinia	3
Prazan	Sclerotinia	3
Romain de Benicardo	Sclerotinia	3
Simpson	Sclerotinia	3
